# A subset of CD4+ effector memory T cells limit immunity to pulmonary viral infection and prevent tissue pathology via activation of latent TGFβ

**DOI:** 10.1101/2023.03.02.527395

**Authors:** CP McEntee, S Houston, CM Finlay, S Rossi, G Liu, TN Shaw, J Casulli, M Fife, C Smedley, TS Griffith, M Pepper, T Hussell, PM Hansbro, J-M Schwartz, H Paidassi, MA Travis

**Affiliations:** Lydia Becker Institute for Immunology and Inflammation; Wellcome Trust Centre for Cell-Matrix Research; Division of Immunology, Immunity to Infection and Respiratory Medicine, Faculty of Biology, Medicine and Health, Manchester Academic Health Sciences Centre, University of Manchester, UK; Centre for Inflammation, Centenary Institute and University of Technology Sydney, Faculty of Science, School of Life Sciences, Sydney, New South Wales, Australia; University of Minnesota, Department of Urology, Center for Immunology, Minneapolis, MN, USA; Department of Immunology, University of Washington School of Medicine, Seattle, WA, USA; School of Biological Sciences, Faculty of Biology, Medicine and Health, University of Manchester, UK; CIRI, Centre International de Recherche en Infectiologie, ‘Normal and Pathogenic B cells’ Team, Univ Lyon, Inserm U1111, Université Claude Bernard Lyon 1, CNRS UMR5308, ENS de Lyon, F-69007 Lyon France

## Abstract

A rapid immune response to pathogen re-exposure underpins immunological memory, with protection against divergent pathogens such as heterologous or novel viral strains requiring cross­reactive memory T cells. Understanding the pathways that control memory T cell function is therefore important for the rational design of viral vaccines and will aid the discovery of therapies to boost anti-viral immunity. Here, we identify a sub-population of memory T cells that limit secondary immune responses to viral re-infection, which is crucial in preventing host tissue damage. We show that a population of CD4^+^ effector memory T (T_EM_) cells activate the important immunoregulatory cytokine TGFβ, via expression of an integrin, αvβ8. Integrin αvβ8 expression marks a transcriptionally distinct sub-population of CD4^+^ T_EM_, enriched for anti-inflammatory pathways. Loss of integrin αvβ8 on murine CD4^+^ T_EM_, but not Foxp3^+^ regulatory T cells (T_REG_), led to exacerbated virus-specific CD8^+^ T cell responses following secondary influenza A virus (IAV) infection, which was associated with enhanced viral clearance. However, although accelerating clearance, loss of integrin αvβ8 expression on CD4^+^ T_EM_ resulted in enhanced lung pathology following secondary IAV infection, which was completely reversed by adoptive transfer of αvβ8^+^ CD4^+^ T_EM_ cells. These data highlight a new pathway by which a distinct CD4^+^ memory T cell subset restrains anti-viral immunity to prevent host tissue damage during secondary viral infection. Such pathways could be targeted therapeutically to either boost memory T-cell-mediated immunity or restrain host tissue damage during viral infection.
