## Supplementary Table 3 for "A subset of CD4+ effector memory T cells limit immunity to pulmonary viral infection and prevent tissue pathology via activation of latent TGFβ"

### Sheet: Sheet1
Marker	Fluorophore	Clone	Cat #	Supplier	Application
Live/Dead	Zombie UV	N/A	423108	BioLegend	Flow
CD45	APC/Cy7	I3/2.3	147718	BioLegend	Flow
CD45.2	FITC	104	109806	BioLegend	Flow
TCRβ	BV605	H57-597	109241	BioLegend	Flow
CD4	FITC	RM4-5	100510	BioLegend	Flow
CD8α	BV785	53-6.7	100750	BioLegend	Flow
CD44	PE/Cy7	IM7	103030	BioLegend	Flow
CD62L	APC	MEL-14	104412	BioLegend	Flow
CD127	BV421	A7R34	135027	BioLegend	Flow
KLRG1	PE-eFluor 610	2F1	61-5893-82	eBioscience	Flow
CXCR5	BV605	L138D7	145523	BioLegend	Flow
Ly6C	BV711	HK1.4	128037	BioLegend	Flow
CD69	BV421	H1.2F3	104528	BioLegend	Flow
CD103	PE	2 E7	121406	BioLegend	Flow
Granzyme B	FITC	QA16A02	372206	BioLegend	Flow
H-2Db NP366-374	BV421			NIH Tetramer	Flow
I-Ab NP311-325	PE			NIH Tetramer	Flow
H-2Db PA224-233	PE			NIH Tetramer	Flow
Cell Trace Violet	N/A	N/A	C34557	Thermo Fisher	Proliferation
CD3	Purified	145-2C11 (RUO)	553057	BD Biosciences	Proliferation
CD28	Purified	37.51 (RUO)	553294	BD Biosciences	Proliferation
